# Global and single-cell proteomics view of the co-evolution between neural progenitors and breast cancer cells in a co-culture model

**DOI:** 10.1101/2023.05.03.539050

**Authors:** Ole Vidhammer Bjørnstad, Manuel Carrasco, Kenneth Finne, Ingeborg Winge, Cecilie Askeland, Jarle B. Arnes, Gøril Knutsvik, Dimitrios Kleftogiannis, Joao A. Paulo, Lars A. Akslen, Heidrun Vethe

## Abstract

Tumor neurogenesis, a process by which new nerves invade tumors, is a growing area of interest in cancer research. Nerve presence has been linked to aggressive features of various solid tumors, including breast and prostate cancer. A recent study suggested that the tumor microenvironment may influence cancer progression through recruitment of neural progenitor cells from the central nervous system. However, the presence of neural progenitors in human breast tumors has not been reported. Here, we investigate the presence of Doublecortin (DCX) and Neurofilament-Light (NFL) co-expressing (DCX+/NFL+) cells in patient breast cancer tissue using Imaging Mass Cytometry. To map the interaction between breast cancer cells and neural progenitor cells further, we created an *in vitro* model mimicking breast cancer innervation, and characterized using mass spectrometry-based proteomics on the two cell types as they co-evolved in co-culture. Our results indicate stromal presence of DCX+/NFL+ cells in breast tumor tissue from a cohort of 107 patient cases, and that neural interaction contribute to drive a more aggressive breast cancer phenotype in our co-culture models. Our results support that neural involvement plays an active role in breast cancer and warrants further studies on the interaction between nervous system and breast cancer progression.
