## Supplementary material for "Global and single-cell proteomics view of the co-evolution between neural progenitors and breast cancer cells in a co-culture model": supp_table3

### Sheet: stromal_stats
MergedMolType	Group	Number of cells	Percent(%)
Basal-like	DCXnegNFLneg	55110	0.887854
Basal-like	DCXnegNFLpos	1919	0.0309162
Basal-like	DCXposNFLneg	4371	0.0704194
Basal-like	DCXposNFLpos	671	0.0108102
Luminal-like	DCXnegNFLneg	50335	0.932371
Luminal-like	DCXnegNFLpos	1492	0.0276368
Luminal-like	DCXposNFLneg	1694	0.0313785
Luminal-like	DCXposNFLpos	465	0.00861334
