## Supplementary material for "Global and single-cell proteomics view of the co-evolution between neural progenitors and breast cancer cells in a co-culture model": supp_table8

### Sheet: Sheet1
Gene Symbol	NPC	NPC	NPC_MCF	NPC_231
USP39	133.851	133.022	33.7128	33.0577
CASP3	148.391	147.194	37.6095	37.3615
PA2G4	1541.59	1552.92	612.911	612.526
PSAT1	1052.01	1056.9	253.942	242.698
POTEF	3281.88	3308.64	1576.58	1574.15
PTPN11	313.179	311.104	174.059	175.533
PRDX5	1760.21	1760.04	880.36	896.554
PIP4K2A	119.158	117.571	35.4688	35.4871
PPM1G	294.441	290.51	113.739	116.325
KRT8	6274.01	6163.5	16271.9	16008.5
RUFY3	229.928	236.241	41.1496	39.2713
SAR1B	195.76	200.027	47.0402	49.9682
LARS	413.356	418.803	182.556	188.491
PPA1	1738.04	1766.16	973.262	969.485
HEBP2	122.839	123.887	171.325	169.95
AASDHPPT	165.68	167.072	78.8502	75.9
MAPRE1	1005.56	1012.4	476.037	494.012
PFDN4	10.2202	10.3611	20.9218	21.3012
CRKL	527.273	526.673	311.59	319.689
PSMD1	387.401	384.374	287.411	289.892
XRCC6	3398.07	3506.45	783.33	757.719
TUBB2A	3782.07	3857.1	1223.01	1137.49
MARCKS	1431.12	1391.39	145.255	182.756
PSIP1	218.72	226.624	37.6732	34.7885
PSMD12	1128.44	1151.82	243.904	276.058
VPS26A	76.6835	77.6448	27.7514	29.7397
PSMD10	808.714	781.253	192.205	195.355
TUBA1A	19282.6	19357.9	5382.5	6013.18
DCX	2306.45	2222.72	399.038	364.053
NUP93	510.753	508.683	200.338	214.773
SUPT16H	1249.26	1285.74	457.138	441.671
MYEF2	98.5175	98.9333	20.234	16.3213
TSN	1138.11	1133.78	260.416	302.169
PPP1R18	9.77884	10.3038	22.5449	22.9259
DBR1	47.1929	48.0067	6.06769	7.98284
PPP2R5D	79.7612	78.2933	20.281	22.9371
INTS3	84.8663	84.9743	18.8621	22.3306
PPP6C	126.441	129.277	27.6853	32.2428
NCBP1	1362.55	1313.82	366.108	387.317
SARS	1700.64	1640.27	586.785	596.257
MCM3	897.142	884.954	302.066	269.301
LRRC57	43.9925	42.2204	8.05278	7.00697
COPA	362.117	356.697	254.857	251.451
MRPL19	12.5874	12.3502	19.0197	18.7125
EFHD2	26.198	25.8332	33.8969	34.236
ME2	41.6621	41.0926	14.5176	16.0294
FABP5	2220.51	2222.33	719.949	623.69
DPYSL3	3047.19	3170.82	1120.1	1117.87
GNAO1	173.191	181.367	41.1476	38.6934
DMKN	12.1506	13.2588	41.0603	39.7039
ACTL6A	482.603	503.301	130.521	118.638
GDI2	3226.12	3295.69	1347.89	1447.02
GTF2I	562.513	538.443	187.226	184.386
RIF1	71.4428	70.5421	34.0558	31.6341
SRRM1	124.463	119.823	52.9887	53.7306
XPO1	432.415	421.607	175.5	188.299
PPP1R7	510.971	500.331	123.395	146.459
LDHB	2285.92	2207.75	714.177	639.046
PPWD1	28.4187	28.7454	10.6906	11.8486
PPP1R9A	44.0083	41.6623	9.76998	9.54187
RCC2	1560.66	1634.73	436.823	396.977
PITPNB	301.171	303.9	117.747	104.125
CRABP1	655.571	689.729	174.818	185.694
RANBP1	468.457	485.469	226.511	219.138
SNX12	606.366	583.112	256.325	264.564
GPC4	186.794	192.43	67.493	59.9084
TXLNA	201.109	193.132	85.548	88.0756
ANP32E	667.656	663.352	166.497	127.24
CAP2	223.53	212.498	73.1224	73.8994
RBM10	60.215	58.6714	30.0417	31.6025
PPP1CA	1224.98	1169.49	419.595	439.418
SNRNP200	2387.87	2327.85	811.481	911.143
ELOB	405.903	412.135	86.2174	109.622
TCP1	1578.66	1618.98	1064.79	1051.55
CDK1	515.251	518.843	187.454	212.214
RECQL	205.485	204.903	70.3736	59.1883
DBN1	1392.26	1376.39	511.642	439.532
SRSF6	265.398	258.398	141.586	148.146
CFDP1	209.154	215.042	117.547	122.316
DDAH1	2810.15	2889.83	189.446	387.675
BUB3	372.773	388.128	135.693	121.099
CCT3	2083.35	2136.31	853.728	757.356
INTS13	59.382	56.8837	27.5857	28.1667
DNAJB1	458.171	459.429	54.6435	87.4971
TRNT1	138.38	138.843	45.6858	37.4542
DDX39B	2481.42	2406.17	848.524	958.446
RABGEF1	449.583	450.831	106.069	134.664
POLR3C	63.5622	62.1973	23.9029	26.8612
RAN	1210.64	1210.96	526.808	464.251
SEPTIN11	1035	1021.97	361.31	415.949
HMGB2	383.98	394.35	136.133	115.342
EPS15L1	529.83	536.07	208.866	235.658
EIF3E	713.826	744.069	370.373	358.269
ILF2	3063.05	3176.24	1117.95	971.06
H2AZ1	436.183	424.069	76.2202	45.3868
MSI1	284.602	268.918	49.2818	61.5478
SSBP3	202.944	199.829	75.968	64.4198
GRHPR	100.378	99.9041	46.743	41.6594
BASP1	195.631	187.237	52.485	61.4956
PRDX2	2533.78	2674.6	885.26	950.86
HNRNPK	8971.41	9238.5	2079.41	2645.75
HDAC2	732.173	734.841	295.924	253.089
DYNLL2	85.9732	85.5871	13.0108	5.75341
RNMT	49.2838	46.0411	12.9899	12.1207
ARPC2	1246.99	1206.78	365.495	433.729
COTL1	404.83	391.913	130.836	107.4
DHFR	31.3913	32.9281	14.8344	15.4074
PTK2	59.969	56.7523	22.8677	21.4509
ST13	2648.62	2774.93	1002.97	885.321
ACTA1	9685.39	10028.1	3225.79	3748.48
GDI1	3055.61	3077.64	1351.81	1176.02
RBM4	552.823	567.031	154.119	189.652
LSM7	771.592	778.491	151.502	209.856
DSTN	673.75	653.27	872.013	876.28
MAP1A	364.85	400.292	25.9653	22.4337
APEH	294.705	299.282	172.834	183.718
KARS1	866.343	840.522	316.363	266.66
PFKM	162.518	166.684	62.5913	52.7113
LRRC40	121.829	117.785	24.0744	32.3948
PNP	187.621	180.244	108.922	106.685
CCT8	1884.71	1805.37	1063.3	1064.87
DPP3	641.86	653.082	344.847	372.02
ACAT2	464.747	482.718	187.023	208.656
RANBP3	483.228	513.436	193.38	183.932
EFTUD2	881.836	868.579	438.645	479.382
NUDT21	864.293	850.542	225.252	285.934
RO60	360.532	352.913	133.66	110.602
TBCB	2174.11	2270.95	197.157	373.481
CTNNBL1	600.837	586.416	206.485	242.183
PKM	6736.86	6763.61	4182.95	4436.35
SNRNP40	343.633	329.857	142.954	156.957
KHDRBS1	2179.53	2275.09	664.251	521.306
OLA1	1096.29	1149.43	595.339	575.976
VAMP3	12.5101	11.2081	25.8344	26.621
SET	2235.32	2164.39	512.364	667.764
GPHN	47.1097	43.7569	12.2554	10.8662
ENSA	281.779	277.03	215.83	220.404
SCRIB	46.9169	46.3124	28.4875	30.2564
MDH1	567.401	549.303	146.291	185.058
PRKDC	1851.67	1841.47	1412.74	1363.84
RBBP7	295.836	299.002	122.159	140.037
ARPC4	346.579	360.262	81.5173	106.523
PFDN5	113.855	121.073	34.1202	39.3725
TUBB2B	751.592	821.19	102.946	128.854
PPP2R1A	1495.95	1432.12	825.811	791.073
CSNK2A3	39.2105	35.8826	5.29519	3.75299
SPG11	150.987	145.341	42.3192	31.264
NONO	615.531	636.594	267.8	299.621
MSI2	7.3989	7.2795	10.2882	10.6157
EIF4A2	1559.91	1525.71	419.561	534.051
SUB1	2219.92	2304.9	808.282	938.96
DCTN2	394.065	401.959	200.503	178.439
PSMD13	956.955	976.868	236.755	312.018
SPC24	113.616	104.488	16.743	11.0882
RPLP1	407.414	416.95	133.268	101.257
IGF2BP1	749.597	759.95	159.72	88.9896
PSMA7	389.385	413.199	189.833	185.016
TNPO1	846.098	869.191	298.368	354.575
CGAS	11.4556	14.3297	46.0742	48.7891
ATL1	33.0444	33.7528	46.301	45.0832
EIF5	277.25	260.781	62.3728	78.2604
MVK	27.8316	26.9514	11.9906	10.3392
HSPA1A	2751.06	2671.39	1999.37	2018.92
NTNG1	167.148	153.237	18.1015	7.97231
PHKB	697.719	653.646	131.918	81.37
PSMD8	256.831	265.395	74.0298	52.2943
RPS15A	400.523	423.749	167.07	182.824
IGF2BP3	464.731	487.811	150.808	117.369
STMN1	3477.48	3434.31	953.098	1232.13
PARK7	1082.7	1062.14	750.095	714.895
CCT6A	1072.66	1101.47	626.932	576.021
SMC3	626.836	670.794	264.047	246.192
FIS1	212.236	201.639	30.0599	47.4003
API5	668.775	658.31	261.853	211.192
RB1	10.1172	9.21704	26.9673	25.1882
PTMS	202.179	194.243	63.8563	48.48
NLN	244.189	229.752	110.706	115.391
ASF1A	13.9203	12.9235	4.80228	5.10053
CPSF6	289.785	316.306	85.3897	87.5079
PAPSS1	44.7948	44.1069	20.571	17.5037
RPSA	3227.14	3119.76	1216.18	982.619
SRP9	716.108	772.388	282.861	268.112
RINT1	55.2534	58.8313	25.6954	23.8241
LAMB1	207.425	198.276	109.631	101.589
DYNC1H1	4939.72	4918.56	3381.09	3563.43
MEMO1	50.5968	51.2212	32.6932	30.3211
UBLCP1	189.268	170.157	24.9139	28.2477
NXN	69.8297	74.3541	11.5773	17.3321
SUGP2	74.3727	75.0462	42.5709	38.2481
DPYSL4	800.722	859.437	228.319	173.144
CACYBP	1594.74	1526.78	531.642	638.783
INA	1042.87	1029.13	249.68	140.189
TUBB	1522.87	1524.93	551.943	671.887
CCNK	9.62339	10.3157	15.2384	15.3674
ABI2	200.898	182.082	16.2663	28.3604
YARS	384.045	404.919	208.937	194.235
ATIC	1158.5	1106.3	729.466	713.123
UMPS	74.5824	79.3338	40.7635	41.4491
EIF2S3	1022.99	934.2	311.089	317.753
TUBB1	5722.26	6252.74	1464.24	1725.72
PSMC4	549.388	533.352	317.491	289.608
PGD	1736.74	1680.49	721.136	590.16
NAPA	317.233	314.537	183.561	164.533
NUTF2	226.015	213.562	91.1497	77.6582
EIF2A	48.9817	51.5066	28.7125	30.0173
SSB	3260.17	3113.49	2027.07	1953.72
MRPS23	49.5039	48.1266	128.605	140.264
G3BP1	280.336	259.744	115.884	109.196
ALDH7A1	537.641	553.822	389.546	373.832
EXOSC9	145.935	140.362	70.0734	60.9559
EEF2	6127.76	5891.62	3163.34	2821.45
HPRT1	554.592	506.831	181.769	168.978
APEX1	946.269	1028.21	347.865	303.948
KRT18	3973.93	4495.56	9539.38	10129.1
DDX1	324.592	292.921	81.2032	84.8718
PGAM5	17.7411	17.3044	7.20342	8.49806
SELENOH	100.108	104.859	29.1945	37.712
PEA15	143.042	148.284	85.8813	78.6
UTRN	81.7079	83.1338	180.126	167.284
BAG6	92.6154	96.1242	26.4494	34.769
PPID	166.275	155.276	56.7075	45.6334
PARP1	1937.26	2103.55	790.706	721.333
USP5	463.04	461.683	196.889	156.176
EIF3F	374.959	360.451	127.481	93.792
ISYNA1	746.919	735.472	184.941	98.9334
ACLY	2159.03	2094.48	1268.17	1366.08
ACTB	112.378	108.692	37.3061	26.5261
XRCC5	4932.9	5206.72	1386.72	1811.22
FAM192A	61.8342	58.7146	27.4725	30.7769
CUL7	30.1003	31.7483	16.5619	17.726
IFRD1	81.0961	92.9783	5.17564	6.12055
CHD4	635.751	699.51	233.404	226.662
KYNU	9.90798	10.4821	14.9283	14.5831
MAP1S	27.6623	26.7083	13.0036	10.9774
PSMD2	532.991	541.27	462.902	454.815
